# Combined small molecule treatment accelerates timing of maturation in human pluripotent stem cell-derived neurons

**DOI:** 10.1101/2022.06.02.494616

**Authors:** Emiliano Hergenreder, Yana Zorina, Zeping Zhao, Hermany Munguba, Elizabeth L. Calder, Arianna Baggiolini, Andrew P. Minotti, Ryan M. Walsh, Conor Liston, Joshua Levitz, Ralph Garippa, Shuibing Chen, Gabriele Ciceri, Lorenz Studer

## Abstract

The maturation of human pluripotent stem cell (hPSC)-derived neurons mimics the protracted timing of human brain development, extending over months and years to reach adult-like function. Prolonged *in vitro* maturation presents a major challenge to stem cell-based applications in modeling and treating neurological disease. We designed a high-content imaging assay based on morphological and functional readouts in hPSC-derived cortical neurons to reveal underlying pathways and to identify chemicals capable of accelerating neuronal maturation. Probing a library of 2688 bioactive drugs, we identified multiple compounds that drive neuronal maturation including inhibitors of LSD1 and DOT1L and activators of calcium-dependent transcription. A cocktail of 4 factors **G**SK-2879552, **E**PZ-5676, **N**MDA and Bay **K** 8644, which we collectively termed GENtoniK, triggered maturation across all assays tested including measures of synaptic density, electrophysiology and transcriptomics. Remarkably, GENtoniK was similarly effective in enhancing neuronal maturation in 3D cortical organoids and in spinal motoneurons, and improved aspects of cell maturation in non-neural lineages such as melanocytes and pancreatic beta cells. These results demonstrate that the maturation of multiple hPSC-derived cell types can be enhanced by simple pharmacological intervention and suggests that some of the mechanisms controlling the timing of human maturation are shared across lineages.
