## Supplementary Table 1 for "Combined small molecule treatment accelerates timing of maturation in human pluripotent stem cell-derived neurons"

### Sheet: Sheet3
Compound	Target/ Description
17-AAG (Tanespimycin)	Hsp-90 inhibitor
Astragaloside A	Saponin
Atosiban Acetate	Oxytocin inhibitor
Avasimibe	ACAT inhibitor
AZD7545	PDHK inhibitor
Bay K 8644	L-type calcium channel agonist
Bosentan Hydrate	ET receptor antagonist
BRD4770	EHMT2 inhibitor
Cerdulatinib (PRT062070_ PRT2070)	JAK inhibitor
CGI1746	BTK inhibitor
Clarithromycin	CYP3A4 inhibitor
CYC116	Aurora kinase inhibitor
Dapagliflozin	SGLT inhibitor
Dimethyl Fumarate	NF-kB inhibitor
EPZ5676	DOT1L inhibitor
ETP-46464	ATR inhibitor
Fluticasone propionate	Glucorticoid
GNE-7915	LRRK2 inhibitor
GSK-LSD1	LSD1 inhibitor
GSK2578215A	LRRK2 inhibitor
GSK2879552	LSD1 inhibitor
GSK650394	SGK inhibitor
Hydrocortisone	Glucorticoid
Isoxazole 9 (ISX-9)	Promotes adult neurogenesis
ISRIB (trans-isomer)	PERK inhibitor
KW-2449	FLT3 inhibitor
Levosimendan	Calcium sensitizer
Lithocholic acid	Bile acid
MK-8776 (SCH 900776)	ChK inhibitor
Moroxydine HCl	Antiviral (biguanidine)
NMDA (N-Methyl-D-aspartic acid)	NMDAR agonist
OG-L002	LSD1 inhibitor
OSI-930	c-Kit/c-RAF inhibitor
PF-04418948	EP2 receptor antagonist
PFI-3	SMARCA inhibitor
Pranlukast	Antileukotriene
Rivaroxaban	Factor Xa blocker
SB239063	p38 MAPK inhibitor
UM729	AhR antagonist enhancer
UNC1215	L3MBTL3 inhibitor
VX-680 (Tozasertib_ MK-0457)	Aurora kinase inhibitor
ZM 336372	c-RAF inhibitor
