## Supplementary Table 2 for "Combined small molecule treatment accelerates timing of maturation in human pluripotent stem cell-derived neurons"

### Sheet: Sheet1
Antigen	Supplier	Catalog #	Host species	Assay	Dilution
c-Fos	Abcam	ab208942	Mouse	ICC	1:500
c-Fos	Cell Signaling Technology	2250	Rabbit	ICC	1:1000
EGR1	Cell Signaling Technology	4153	Rabbit	ICC	1:500
MAP2	Abcam	ab5392	Chicken	ICC	1:5000
Synapsin 1	Cell Signaling Technology	5297	Rabbit	ICC	1:1000
PSD95	Abcam	ab2723	Mouse	ICC	1:200
TUJ1 (β3-tubulin)	Abcam	ab107216	Chicken	ICC	1:1000
ISL1/2	DSHB	39.4D5	Mouse	ICC	1:100
DCX	Cell Signaling Technology	4604	Rabbit	ICC	1:1000
TBR1	Abcam	ab183032	Rabbit	ICC	1:100
FOXG1 (BF-1)	Takara Bio	M227	Mouse	ICC	1:500
H3K4me2	Upstate	07-030	Rabbit	CUT&RUN	1:100
H3K79me2	Active Motif	39143	Rabbit	CUT&RUN	1:100
Mouse IgG	Abcam	ab46540	Rabbit	CUT&RUN	1:100
CD117 (c-Kit)	Invitrogen	17-1179-42	Mouse	Flow	1:50
Insulin	Dako	A0564	Guinea pig	Flow, EM	1:50
Glucagon	Abcam	ab189279	Rabbit	Flow	1:100
